# Chromatin profiling of the repetitive and non-repetitive genome of the human fungal pathogen Candida albicans

**DOI:** 10.1101/475996

**Authors:** Robert Jordan Price, Esther Weindling, Judith Berman, Alessia Buscaino

## Abstract

**Background:** Eukaryotic genomes are packaged into chromatin structures with pivotal roles in regulating all DNA-associated processes. Post-translational modifications of histone proteins modulate chromatin structure leading to rapid, reversible regulation of gene expression and genome stability which are key steps in environmental adaptation. *Candida albicans* is the leading fungal pathogen in humans, and can rapidly adapt and thrive in diverse host niches. The contribution of chromatin to *C. albican*s biology is largely unexplored.

**Results:** Here, we harnessed genome-wide sequencing approaches to generate the first comprehensive chromatin profiling of histone modifications (H3K4me^3^, H3K9Ac, H4K16Ac and γ-H2A) across the *C. albicans* genome and relate it to gene expression. We demonstrate that gene-rich non-repetitive regions are packaged in canonical euchromatin associated with histone modifications that mirror their transcriptional activity. In contrast, repetitive regions are assembled into distinct chromatin states: subtelomeric regions and the rDNA locus are assembled into canonical heterochromatin, while Major Repeat Sequences and transposons are packaged in chromatin bearing features of euchromatin and heterochromatin. Genome-wide mapping of γH2A, a marker of genome instability, allowed the identification of potential recombination-prone genomic sites. Finally, we present the first quantitative chromatin profiling in *C. albicans* to delineate the role of the chromatin modifiers Sir2 and Set1 in controlling chromatin structure and gene expression.

**Conclusions:** This study presents the first genome-wide chromatin profiling of histone modifications associated with the *C. albicans* genome. These epigenomic maps provide an invaluable resource to understand the contribution of chromatin to *C. albicans* biology.
