## Supplementary material for "Chromatin profiling of the repetitive and non-repetitive genome of the human fungal pathogen Candida albicans"

### Sheet: ChIP-seq Read Summaries
	Sequencing and coverage information of WT ChIP-seq datasets. Total Reads: number of reads in the original WT ChIP-seq datasets; Post QC: number of reads after quality control; C. albicans Aligned/Unaligned: Number of reads that align or not to C. albicans genome. The number of reads are also expressed as percentages of the total number of reads in the original datasets.
		Total Reads	Total Reads (Post QC)	C. albicans
				Aligned	Unaligned
	WT_H2AS129p-H3-H4_Input	1.33408e+07	12885832	12539381	346451
		1	0.9659	0.939931	0.0259694
	WT_H2AS129p_IP_Rep1	1.10296e+07	10678850	10277959	400891
		1	0.9682	0.931853	0.0363469
	WT_H2AS129p_IP_Rep2	1.2531e+07	12132538	11620267	512271
		1	0.9682	0.92732	0.0408802
	WT_H3_IP_Rep1	1.16038e+07	11252241	10883317	368924
		1	0.9697	0.937907	0.0317933
	WT_H3_IP_Rep2	1.30888e+07	12683082	12270792	412290
		1	0.969	0.937501	0.0314994
	WT_H4_IP_Rep1	1.17217e+07	11365371	10923885	441486
		1	0.9696	0.931936	0.037664
	WT_H4_IP_Rep2	9.98276e+06	9673294	9316051	357243
		1	0.969	0.933214	0.035786
	WT_RNAPII_Input	1.68339e+07	16367598	15938096	429502
		1	0.9723	0.946786	0.0255141
	WT_RNAPII_IP_Rep1	9.85383e+06	9588761	9279801	308960
		1	0.9731	0.941746	0.0313543
	WT_RNAPII_IP_Rep2	1.26112e+07	12317367	11843887	473480
		1	0.9767	0.939156	0.0375444
	Sequencing and coverage information of q-ChIP-seq datasets. Total Reads: number of reads in the original datasets; Post QC: number of reads after quality control; S. cerevisiae Aligned/Unaligned: Number of reads that align or not to S. cerevisiae genome; C. albicans Aligned/ Unaligned: Number of reads that align or not to C. albicans genome; C. albicans unique: uniquely mapping reads for C. albic…
		Total Reads	Total Reads (Post QC)	S. cerevisiae		C. albicans		C. albicans (Unique)		S. cerevisiae (Unique)		Aligned to Both
				Aligned	Unaligned	Aligned	Unaligned	Aligned	Unaligned	Aligned	Unaligned	Aligned
	WT_H3K9Ac-H4K16Ac_Input	27395481	25814665	4795844	21018821	19951766	5862899	19789006	1229815	4633084	1229815	162760
		1	0.942296	0.17506	0.767237	0.728287	0.21401	0.722346	0.0448912	0.169119	0.0448912	0.00594113
	WT_H3K9Ac_IP_Rep1	25867758	24558737	7910334	16648403	16234877	8323860	16045368	603035	7720825	603035	189509
		1	0.949396	0.305799	0.643597	0.627611	0.321785	0.620284	0.0233122	0.298473	0.0233122	0.00732607
	WT_H3K9Ac_IP_Rep2	22411113	21223032	6817957	14405075	14022335	7200697	13866624	538451	6662246	538451	155711
		1	0.946987	0.304222	0.642765	0.625687	0.3213	0.618739	0.0240261	0.297274	0.0240261	0.00694794
	WT_H4K16Ac_IP_Rep1	10414637	9881808	2379323	7502485	7279036	2602772	7214561	287924	2314848	287924	64475
		1	0.948838	0.22846	0.720379	0.698924	0.249915	0.692733	0.0276461	0.222269	0.0276461	0.00619081
	WT_H4K16Ac_IP_Rep2	14380563	13640051	3352391	10287660	9963046	3677005	9856842	430818	3246187	430818	106204
		1	0.948506	0.23312	0.715386	0.692813	0.255693	0.685428	0.0299584	0.225734	0.0299584	0.00738525
	WT_H3K4me3_Input	14246620	13759320	3630656	10128664	9977223	3782097	9842680	285984	3496113	285984	134543
		1	0.965795	0.254843	0.710952	0.700322	0.265473	0.690878	0.0200738	0.245399	0.0200738	0.00944385
	WT_H3K4me3_IP_Rep1	15842767	15321289	6304628	9016661	8783700	6537589	8711518	305143	6232446	305143	72182
		1	0.967084	0.39795	0.569134	0.55443	0.412654	0.549874	0.0192607	0.393394	0.0192607	0.00455615
	WT_H3K4me3_IP_Rep2	15438271	14960546	6813325	8147221	7912297	7048249	7846144	301077	6747172	301077	66153
		1	0.969056	0.441327	0.527729	0.512512	0.456544	0.508227	0.019502	0.437042	0.019502	0.004285
	sir2_H3K9Ac-H4K16Ac_Input	33061641	31364167	6294728	25069439	24563124	6801043	24235712	833727	5967316	833727	327412
		1	0.948657	0.190394	0.758264	0.742949	0.205708	0.733046	0.0252174	0.180491	0.0252174	0.00990308
	sir2_H3K9Ac_IP_Rep1	21177527	20092758	5894366	14198392	13776399	6316359	13553495	644897	5671462	644897	222904
		1	0.948777	0.278331	0.670446	0.65052	0.298258	0.639994	0.030452	0.267806	0.030452	0.0105255
	sir2_H3K9Ac_IP_Rep2	27199165	25770148	8750680	17019468	16444062	9326086	16144291	875177	8450909	875177	299771
		1	0.947461	0.321726	0.625735	0.60458	0.342881	0.593558	0.0321766	0.310705	0.0321766	0.0110213
	sir2_H4K16Ac_IP_Rep1	12383758	11746243	2728231	9018012	8760508	2985735	8639884	378128	2607607	378128	120624
		1	0.94852	0.220307	0.728213	0.707419	0.241101	0.697679	0.0305342	0.210567	0.0305342	0.0097405
	sir2_H4K16Ac_IP_Rep2	16550982	15709598	3784638	11924960	11493252	4216346	11363609	561351	3654995	561351	129643
		1	0.949164	0.228665	0.720499	0.694415	0.254749	0.686582	0.0339165	0.220833	0.0339165	0.00783295
	set1_H3K4me3_Input	11507872	11139478	3183501	7955977	7845380	3294098	7732905	223072	3071026	223072	112475
		1	0.967988	0.276637	0.691351	0.68174	0.286247	0.671967	0.0193843	0.266863	0.0193843	0.00977374
	set1_H3K4me3_IP_Rep1	14881119	14515441	12361610	2153831	1856127	12659314	1795405	358426	12300888	358426	60722
		1	0.975427	0.830691	0.144736	0.12473	0.850696	0.12065	0.024086	0.82661	0.024086	0.00408047
	set1_H3K4me3_IP_Rep2	15746524	15391522	13579343	1812179	1499352	13892170	1437989	374190	13517980	374190	61363
		1	0.977455	0.862371	0.115084	0.095218	0.882237	0.091321	0.0237633	0.858474	0.0237633	0.00389692

### Sheet: RNA-seq Read Summaries
	Sequencing and coverage information of RNA-seq datasets. Total Reads: number of reads in the original RNA-seq datasets, Post QC: number of reads after quality control; C. albicans Aligned/Unaligned: Number of reads that align or not to the C. albicans genome. The number of reads are also expressed as percentages of the total number of reads in the original datasets.
		Total Reads	Total Reads (Post QC)	C. albicans
				Aligned	Unaligned
	WT_(sir2)_Rep1	15799170	15515896	15151624	364272
		1	0.98207	0.959014	0.0230564
	WT_(sir2)_Rep2	17278754	16889956	16514276	375680
		1	0.977498	0.955756	0.0217423
	sir2_Rep1	6398168	6229821	6077919	151902
		1	0.973688	0.949947	0.0237415
	sir2_Rep2	9518950	9339055	9104124	234931
		1	0.981101	0.956421	0.0246803
	WT_(set1)_Rep1	17108142	16744566	16453431	654711
		1	0.978748	0.961731	0.038269
	WT_(set1)_Rep2	16556955	16192265	15899223	657732
		1	0.977974	0.960275	0.0397254
	set1_Rep1	15671163	15278010	14966583	704580
		1	0.974912	0.95504	0.0449603
	set1_Rep2	15182923	14915624	14575549	607374
		1	0.982395	0.959996	0.0400038
